# Study on the mechanism of action of the Pt(IV) complex with lonidamine ligands by ultrafast chemical proteomics

**DOI:** 10.1101/2024.12.02.626306

**Authors:** Ekaterina A. Imaikina, Ivan I. Fedorov, Daria D. Emekeeva, Elizaveta M. Kazakova, Leila A. Garibova, Mark V. Ivanov, Ilya A. Shutkov, Alexey A. Nazarov, Mikhail V. Gorshkov, Irina A. Tarasova

**Affiliations:** V.L. Talrose Institute for Energy Problems of Chemical Physics, N.N. Semenov Federal Research Center for Chemical Physics, Russian Academy of Sciences, Leninsky Pr. 38, Bld.2, 119334, Moscow, Russia; Department of Chemistry, M.V. Lomonosov State University, Leninskie Gory 1/3, 119991, Moscow, Russia; National Research University Higher School of Economics (HSE University), Miasnitskaya Str. 20, Moscow, Russian Federation

**Keywords:** platinum complexes, dual action antitumor therapy, mechanism of action, thermal proteome profiling, expression proteomics, ultrafast proteomics

## Abstract

Platinum (II) complexes such as cisplatin among the few others are well-known and approved for clinical use as anticancer metal-based drugs. In spite of their successful and wide acceptance, the respective chemotherapy is associated with severe side effects and the ability of tumors to quickly develop resistance. To overcome these drawbacks the novel strategy is considered, which is based on the use of platinum complexes with bioactive ligands attached to act in synergy with platinum and further improve its pharmacological properties. Among the recently introduced such multi-action prodrugs is Pt(IV) complex with two lonidamine ligands, the latter selectively inhibiting hexokinase and, thus, the glycolysis in cancer cells. While platinum based multi-action prodrugs are exhibiting increased levels of activity towards cancer cells and, thus, considered as potent to overcome the resistance to cisplatin, there is a crucial need to uncover their mechanism of action by revealing all possibly affected processes and targets across the whole cellular proteomes. These are the challenging tasks in proteomics requiring high-throughput analysis of hundreds of samples for just a single drug-to-proteome system. In this work we performed these analyses for 8-azaguanine and experimental Pt(IV)-lonidamine complex applied to ovarian cancer cell line A2780, using both mechanism- and compound-centric chemical proteomics approaches based on ultrafast expression proteomics and thermal proteome profiling, respectively. Analysis of data obtained for Pt(IV)-lonidamine complex revealed regulation of proteins involved in glucose metabolic process associated with lonidamine further supporting the multi-action mechanism of this prodrug action.
