## Supplemental Table S1 for "Study on the mechanism of action of the Pt(IV) complex with lonidamine ligands by ultrafast chemical proteomics"

### Sheet: 8-azaguanine expression
List of differentially regulated proteins in cells treated with 8-azaguanine 3.125 μM
Protein	fold_change	-LOG10(fdr_BH)	Gene
sp|A5YKK6|CNOT1_HUMAN	3.861325225129889	10.919515930733938	A5YKK6
sp|A6NK53|ZN233_HUMAN	5.173028817494473	10.107692986667304	A6NK53
sp|A6NK75|ZNF98_HUMAN	3.0288792052257802	6.531116558758758	A6NK75
sp|A6NNA5|DRGX_HUMAN	4.058800775318067	1.0118161971162798	A6NNA5
sp|A8MTY0|ZN724_HUMAN	3.9225181246780108	6.25940950255197	A8MTY0
sp|A8MUU1|FB5L3_HUMAN	0.36286289110792913	0.5931791991152042	A8MUU1
sp|B4DX44|ZN736_HUMAN	2.9295624930465105	4.145491450557215	B4DX44
sp|O00244|ATOX1_HUMAN	0.2592373236305673	4.526742036522748	O00244
sp|O14709|ZN197_HUMAN	3.1175525843935663	2.5032252290637325	O14709
sp|O15083|ERC2_HUMAN	3.4624259639974606	4.25200864574595	O15083
sp|O15228|GNPAT_HUMAN	3.414395540299054	4.281954569937541	O15228
sp|O43296|ZN264_HUMAN	2.859021729106163	0.3283012332482231	O43296
sp|O43301|HS12A_HUMAN	3.1313998286593647	3.51877154666403	O43301
sp|O43464|HTRA2_HUMAN	3.1625924291903242	1.4345554637299238	O43464
sp|O43684|BUB3_HUMAN	5.167532638149378	1.6116545343101802	O43684
sp|O43795|MYO1B_HUMAN	3.1231300484510336	1.8696713642448544	O43795
sp|O43847|NRDC_HUMAN	3.604209003219172	1.957738813655007	O43847
sp|O60231|DHX16_HUMAN	0.3439471644387586	7.896907397545284	O60231
sp|O60563|CCNT1_HUMAN	6.489556666240367	6.486392113587562	O60563
sp|O60925|PFD1_HUMAN	3.4737039569033716	1.3239302083683184	O60925
sp|O75145|LIPA3_HUMAN	3.93520780023276	1.24498390395644	O75145
sp|O75179|ANR17_HUMAN	2.95000972805547	3.841597986859593	O75179
sp|O75794|CD123_HUMAN	3.804205297264148	2.826149719423356	O75794
sp|O75840|KLF7_HUMAN	3.4221108723645393	1.0315858379493317	O75840
sp|O94903|PLPHP_HUMAN	3.777525816784384	1.5755024100612998	O94903
sp|O95125|ZN202_HUMAN	43.290796602915535	5.203210686349876	O95125
sp|O95747|OXSR1_HUMAN	3.6267297942964385	4.621578348282425	O95747
sp|O95793|STAU1_HUMAN	3.1659726087470537	1.8342873176218517	O95793
sp|P00338|LDHA_HUMAN	0.24958632230456296	25.464930889919163	P00338
sp|P00441|SODC_HUMAN	0.3416195597655945	9.204267278022355	P00441
sp|P00558|PGK1_HUMAN	0.2987992010008613	27.78993893065096	P00558
sp|P02533|K1C14_HUMAN	2.9661843348931796	2.925875241892673	P02533
sp|P04075|ALDOA_HUMAN	0.30234195407786313	8.944680492707157	P04075
sp|P04080|CYTB_HUMAN	0.3289993410122453	7.33468281826605	P04080
sp|P04264|K2C1_HUMAN	3.2091406247807694	4.849918115066984	P04264
sp|P06454|PTMA_HUMAN	0.3459883414705306	6.480589474401699	P06454
sp|P06733|ENOA_HUMAN	0.33334292415132233	36.47720024831751	P06733
sp|P06744|G6PI_HUMAN	0.22540955557421435	23.786741907517776	P06744
sp|P07108|ACBP_HUMAN	0.23691936004419734	1.4477081284972209	P07108
sp|P07195|LDHB_HUMAN	0.2506339585110516	24.33086539789928	P07195
sp|P07305|H10_HUMAN	3.6826424346006608	1.129519381283144	P07305
sp|P07737|PROF1_HUMAN	0.16955678740141916	11.06772042707982	P07737
sp|P08133|ANXA6_HUMAN	0.35125302990801244	15.614397062449726	P08133
sp|P09104|ENOG_HUMAN	0.3002246574939716	10.551845125549134	P09104
sp|P09493|TPM1_HUMAN	0.34702052287848045	2.4415617352691865	P09493
sp|P09601|HMOX1_HUMAN	4.141044752284096	12.55648715222377	P09601
sp|P0DP23|CALM1_HUMAN;sp|P0DP24|CALM2_HUMAN;sp|P0DP25|CALM3_HUMAN	7.199302394290497	1.7606958293949804	P0DP23
sp|P10073|ZSC22_HUMAN	3.5721541791000844	2.575110746196742	P10073
sp|P11717|MPRI_HUMAN	3.114276364459441	3.5432620514231354	P11717
sp|P12035|K2C3_HUMAN	3.419957740038536	5.725154414686131	P12035
sp|P12694|ODBA_HUMAN	2.9093689444093385	2.045511380790701	P12694
sp|P13645|K1C10_HUMAN	82.58270692607678	7.501552258640064	P13645
sp|P13693|TCTP_HUMAN	0.3068924679226385	3.4391041983151664	P13693
sp|P13929|ENOB_HUMAN	0.2546581577574374	15.81434346078548	P13929
sp|P14616|INSRR_HUMAN	4.6704500475958195	1.9649363307432857	P14616
sp|P14618|KPYM_HUMAN	0.3321104283941729	38.37583893253112	P14618
sp|P15259|PGAM2_HUMAN	0.3528380219418441	7.712081847720084	P15259
sp|P15311|EZRI_HUMAN	0.30709709849836886	5.8893660379950505	P15311
sp|P15621|ZNF44_HUMAN	3.6626025003218095	2.562143723788378	P15621
sp|P16949|STMN1_HUMAN	0.28227631679683957	19.56324689220837	P16949
sp|P17022|ZNF18_HUMAN	3.305206610842467	4.145491450557215	P17022
sp|P17035|ZNF28_HUMAN	3.7940193209001176	7.425496104209581	P17035
sp|P17038|ZNF43_HUMAN	3.01947958922249	8.51226989339478	P17038
sp|P17040|ZSC20_HUMAN	3.363837985978282	4.017029512645781	P17040
sp|P18669|PGAM1_HUMAN	0.2712643100091778	21.082401198417624	P18669
sp|P23588|IF4B_HUMAN	4.050363250881958	3.601556745620678	P23588
sp|P26038|MOES_HUMAN	0.36926284285368394	6.635587035709311	P26038
sp|P26583|HMGB2_HUMAN	0.29713886616949936	8.090807241667068	P26583
sp|P28340|DPOD1_HUMAN	2.8779719706696336	0.8842050004049503	P28340
sp|P29373|RABP2_HUMAN	0.20439335085849716	12.724781183676305	P29373
sp|P30520|PURA2_HUMAN	3.375143983949537	3.5251505712385525	P30520
sp|P30838|AL3A1_HUMAN	3.295237728455126	0.83285314171516	P30838
sp|P31150|GDIA_HUMAN	0.3112879433084684	8.938707886495264	P31150
sp|P35237|SPB6_HUMAN	0.3249116121079693	4.148038369544579	P35237
sp|P35270|SPRE_HUMAN	3.223164848642858	0.4819096342963135	P35270
sp|P35908|K22E_HUMAN	2.9848839239213736	4.653823494894949	P35908
sp|P35968|VGFR2_HUMAN	17.03456729594827	9.22922405287201	P35968
sp|P40123|CAP2_HUMAN	3.0617390258995254	1.8598773379089983	P40123
sp|P40925|MDHC_HUMAN	0.2914663277236373	11.315128468429483	P40925
sp|P40937|RFC5_HUMAN	2.946978046284125	1.862864602075727	P40937
sp|P41182|BCL6_HUMAN	4.5612265597764425	3.225997095899627	P41182
sp|P43146|DCC_HUMAN	3.0761231173804986	1.887858069519715	P43146
sp|P45984|MK09_HUMAN	9.02257019190648	5.485433979643455	P45984
sp|P48735|IDHP_HUMAN	0.3389951768258414	15.586916979785457	P48735
sp|P49458|SRP09_HUMAN	0.3148785182463712	3.320961018158484	P49458
sp|P50502|F10A1_HUMAN	0.34918973148385324	9.669645207470891	P50502
sp|P51617|IRAK1_HUMAN	4.2853205127456935	5.1417618736638975	P51617
sp|P52209|6PGD_HUMAN	0.3369855318600583	10.528889681048756	P52209
sp|P53004|BIEA_HUMAN	2.8867567244986416	1.0908189238636803	P53004
sp|P54725|RD23A_HUMAN	0.2396255586286241	2.5514192953377286	P54725
sp|P55769|NH2L1_HUMAN	7.4367756514005725	1.585131492009879	P55769
sp|P55786|PSA_HUMAN	0.37452576947388405	13.764624710532823	P55786
sp|P55854|SUMO3_HUMAN	0.2545030743664917	3.638048078750528	P55854
sp|P59923|ZN445_HUMAN	2.9188420166987163	2.080402674948433	P59923
sp|P60174|TPIS_HUMAN	0.2645188866012191	30.211459532583472	P60174
sp|P61019|RAB2A_HUMAN	2.8710507970279315	5.182328669906647	P61019
sp|P61204|ARF3_HUMAN	0.31114983261084245	8.240239852632993	P61204
sp|P61586|RHOA_HUMAN	0.36494035063399055	3.3781569556893345	P61586
sp|P61758|PFD3_HUMAN	0.35610717125207964	5.705350619574545	P61758
sp|P61956|SUMO2_HUMAN	0.3147618214480296	0.7705826764107089	P61956
sp|P61970|NTF2_HUMAN	0.25681020305133034	7.034782867481012	P61970
sp|P62258|1433E_HUMAN	0.3397060456703725	17.58493613279552	P62258
sp|P62312|LSM6_HUMAN	3.8986869752450937	1.3555935090400966	P62312
sp|P62314|SMD1_HUMAN	0.23414650830142714	1.7578755213107653	P62314
sp|P62910|RL32_HUMAN	0.3381649175991762	0.504768560914313	P62910
sp|P62937|PPIA_HUMAN	0.30632613785110446	3.361755951643406	P62937
sp|P68871|HBB_HUMAN	19.078948453625987	1.6126129776174312	P68871
sp|P84077|ARF1_HUMAN	0.32459312250390016	7.400020859332028	P84077
sp|P99999|CYC_HUMAN	0.327911541315517	5.030394534701278	P99999
sp|Q01469|FABP5_HUMAN	0.3712875896789768	4.683656723466648	Q01469
sp|Q01546|K22O_HUMAN	3.1427413038824557	0.9778042878125138	Q01546
sp|Q02386|ZNF45_HUMAN	2.9381483253206757	1.4846272097349684	Q02386
sp|Q02809|PLOD1_HUMAN	0.3288216462794163	24.39633716133283	Q02809
sp|Q03924|ZN117_HUMAN	3.866606512329047	4.291307951626976	Q03924
sp|Q04760|LGUL_HUMAN	0.3514598432644979	4.591975505281819	Q04760
sp|Q06323|PSME1_HUMAN	0.35791029107496264	3.638777491662121	Q06323
sp|Q08AN1|ZN616_HUMAN	3.2121455149094666	8.632156701634745	Q08AN1
sp|Q08ER8|ZN543_HUMAN	3.1813681847039246	2.8662300540828967	Q08ER8
sp|Q09FC8|ZN415_HUMAN	2.9300901508297335	8.400538076271502	Q09FC8
sp|Q0VGE8|ZN816_HUMAN	3.020935531160891	5.584263131598828	Q0VGE8
sp|Q13011|ECH1_HUMAN	0.3751272086926649	16.889406286732044	Q13011
sp|Q13360|ZN177_HUMAN	2.9203886792363414	1.2400700399758826	Q13360
sp|Q13363|CTBP1_HUMAN	2.883167833294251	2.1737990857944043	Q13363
sp|Q13733|AT1A4_HUMAN	3.249090140220843	2.6471834235819696	Q13733
sp|Q13887|KLF5_HUMAN	3.792539450839025	0.7516536307358299	Q13887
sp|Q13907|IDI1_HUMAN	6.8028100741532125	0.8998958319369802	Q13907
sp|Q14011|CIRBP_HUMAN	0.37216060730931466	8.674004170201446	Q14011
sp|Q14141|SEPT6_HUMAN	0.34170317594877664	2.779934989616806	Q14141
sp|Q14590|ZN235_HUMAN	3.1023785238669843	2.875868717855796	Q14590
sp|Q14919|NC2A_HUMAN	4.500073912980841	0.495884827838802	Q14919
sp|Q15075|EEA1_HUMAN	3.2297833667215707	7.859912881665173	Q15075
sp|Q15928|ZN141_HUMAN	3.1303553607883443	4.145491450557215	Q15928
sp|Q15937|ZNF79_HUMAN	3.020186899425814	3.058522298534988	Q15937
sp|Q16181|SEPT7_HUMAN	0.36796704402399233	4.7747214589084725	Q16181
sp|Q16720|AT2B3_HUMAN	2.8234949871195187	1.7829600080833474	Q16720
sp|Q32P51|RA1L2_HUMAN	0.3529165074201508	5.637146809634778	Q32P51
sp|Q58FF8|H90B2_HUMAN	3.499847843173524	3.4767870040319795	Q58FF8
sp|Q5JQF8|PAP1M_HUMAN	4.2370011278024755	7.818421213928172	Q5JQF8
sp|Q5SXM1|ZN678_HUMAN	2.8458998204165296	2.151028180112925	Q5SXM1
sp|Q5VIY5|ZN468_HUMAN	4.10011847300662	5.540545061165851	Q5VIY5
sp|Q5VTM2|AGAP9_HUMAN	9.733725220963004	2.756207634375869	Q5VTM2
sp|Q5VU65|P210L_HUMAN	0.3524290677149006	10.474479237366143	Q5VU65
sp|Q5VW32|BROX_HUMAN	10.10390550196254	5.083997360769464	Q5VW32
sp|Q6AZW8|ZN660_HUMAN	3.146466460432523	4.291307951626976	Q6AZW8
sp|Q6EEV6|SUMO4_HUMAN	0.2832072898693226	2.198028053193801	Q6EEV6
sp|Q6PDB4|ZN880_HUMAN	3.2106596542164256	4.291307951626976	Q6PDB4
sp|Q6U7Q0|ZN322_HUMAN	2.961254348157038	2.276901488036232	Q6U7Q0
sp|Q6YP21|KAT3_HUMAN	3.4826474591491015	2.7135018857901456	Q6YP21
sp|Q6ZMW2|ZN782_HUMAN	3.1268316001237495	4.240581919724487	Q6ZMW2
sp|Q6ZN06|ZN813_HUMAN	3.3978505464676636	8.041893800284027	Q6ZN06
sp|Q6ZN08|ZNF66_HUMAN	2.987725246711002	8.353526421413488	Q6ZN08
sp|Q6ZN19|ZN841_HUMAN	2.917405987854298	3.2980979125355145	Q6ZN19
sp|Q6ZQY3|GADL1_HUMAN	4.371149195720341	3.273015632836858	Q6ZQY3
sp|Q6ZT62|BGIN_HUMAN	3.45415448153219	1.7029245103624862	Q6ZT62
sp|Q6ZU15|SEP14_HUMAN	0.36946696440895377	4.848466771180836	Q6ZU15
sp|Q76KX8|ZN534_HUMAN	3.312967630402825	3.987891175146159	Q76KX8
sp|Q7L2R6|ZN765_HUMAN	4.277845236336685	5.591435105092287	Q7L2R6
sp|Q7Z794|K2C1B_HUMAN	3.0259461325295764	4.23840284155593	Q7Z794
sp|Q86V71|ZN429_HUMAN	3.7542096184135296	6.793175725369975	Q86V71
sp|Q86XN6|ZN761_HUMAN	3.489779121132263	7.244320975062035	Q86XN6
sp|Q86XU0|ZN677_HUMAN	2.940352482333604	6.751088021219119	Q86XU0
sp|Q86Y82|STX12_HUMAN	3.1722414082423094	1.585131492009879	Q86Y82
sp|Q86YE8|ZN573_HUMAN	3.2029578960479133	1.6806570848254272	Q86YE8
sp|Q8IX01|SUGP2_HUMAN	2.9328592216863183	1.0637295579754755	Q8IX01
sp|Q8IXB1|DJC10_HUMAN	4.619466855605768	3.905241533075173	Q8IXB1
sp|Q8IY17|PLPL6_HUMAN	3.0643177371083206	2.355145260541041	Q8IY17
sp|Q8IYD1|ERF3B_HUMAN	2.840586446399102	0.2623409722788684	Q8IYD1
sp|Q8N0Y7|PGAM4_HUMAN	0.3716784576206642	10.425527872397698	Q8N0Y7
sp|Q8N143|BCL6B_HUMAN	3.023806000218117	3.656144494406498	Q8N143
sp|Q8N4W9|ZN808_HUMAN	3.063368607593616	7.134016951791129	Q8N4W9
sp|Q8N7K0|ZN433_HUMAN	3.41448245934264	2.242728914630713	Q8N7K0
sp|Q8N7Q3|ZN676_HUMAN	4.821642482600662	7.063500434493538	Q8N7Q3
sp|Q8N859|ZN713_HUMAN	2.9166617962611485	6.1129841006552	Q8N859
sp|Q8NDX2|VGLU3_HUMAN	0.30241032745993474	0.9102079828923514	Q8NDX2
sp|Q8NEZ2|VP37A_HUMAN	11.563546887500067	3.1478510551291565	Q8NEZ2
sp|Q8NFI4|F10A5_HUMAN	0.31463420023772876	6.890196908600438	Q8NFI4
sp|Q8NHY6|ZFP28_HUMAN	2.818112026511124	9.245352678688697	Q8NHY6
sp|Q8TBZ5|ZN502_HUMAN	3.193020360752864	6.160243420223656	Q8TBZ5
sp|Q8TCA0|LRC20_HUMAN	2.913744217752129	0.4230317218522102	Q8TCA0
sp|Q8TF39|ZN483_HUMAN	3.07551409856462	8.041893800284027	Q8TF39
sp|Q8WUX2|CHAC2_HUMAN	65.67620434154253	12.633133856742043	Q8WUX2
sp|Q92599|SEPT8_HUMAN	5.317177162750319	10.540846475665557	Q92599
sp|Q92805|GOGA1_HUMAN	3.7801970905855713	2.210772516454929	Q92805
sp|Q92820|GGH_HUMAN	5.076169952124569	2.336470189659168	Q92820
sp|Q92896|GSLG1_HUMAN	3.3652793242585886	6.249980877701216	Q92896
sp|Q93045|STMN2_HUMAN	0.34012914764481594	16.279719717148073	Q93045
sp|Q969V3|NCLN_HUMAN	3.0228095293956185	2.210612520470728	Q969V3
sp|Q96BR6|ZN669_HUMAN	3.5235293507814394	0.9423660582992496	Q96BR6
sp|Q96BV0|ZN775_HUMAN	3.013514236486654	1.0779142784604785	Q96BV0
sp|Q96DM3|RMC1_HUMAN	10.820501049235064	2.519861837396972	Q96DM3
sp|Q96F86|EDC3_HUMAN	3.08162173338534	2.70447385132585	Q96F86
sp|Q96GC6|ZN274_HUMAN	5.76659963800423	1.4248300997839007	Q96GC6
sp|Q96IR2|ZN845_HUMAN	2.877601545851873	7.813696548372179	Q96IR2
sp|Q96IS3|RAX2_HUMAN	16.106337338506552	2.941722283773951	Q96IS3
sp|Q96M95|CCD42_HUMAN	7.4710645287162585	1.4345554637299238	Q96M95
sp|Q96MX3|ZNF48_HUMAN	6.461463871093623	1.2985429130124602	Q96MX3
sp|Q96N58|ZN578_HUMAN	2.88687031912747	6.793175725369975	Q96N58
sp|Q96PE6|ZIM3_HUMAN	2.92041656673874	2.7399167041757844	Q96PE6
sp|Q96T60|PNKP_HUMAN	3.5032411544030384	3.5625708202417377	Q96T60
sp|Q99584|S10AD_HUMAN	0.2878013493937053	4.160926078644538	Q99584
sp|Q99676|ZN184_HUMAN	3.025149049223096	5.9807030404587085	Q99676
sp|Q9BR76|COR1B_HUMAN	3.995273589120888	3.660842377420511	Q9BR76
sp|Q9BRA2|TXD17_HUMAN	0.37335930521651584	9.15509049684185	Q9BRA2
sp|Q9BWT3|PAPOG_HUMAN	4.328829079386101	2.120220250937796	Q9BWT3
sp|Q9BX82|ZN471_HUMAN	3.229067222659659	2.526693768702807	Q9BX82
sp|Q9BYG4|PAR6G_HUMAN	11.798071470982016	4.320410164945431	Q9BYG4
sp|Q9BYX7|ACTBM_HUMAN	0.04235761377393608	3.848964205268197	Q9BYX7
sp|Q9BZX2|UCK2_HUMAN	3.127469850735772	2.647568488468106	Q9BZX2
sp|Q9C005|DPY30_HUMAN	0.3365178607540882	5.05458754554044	Q9C005
sp|Q9C0B1|FTO_HUMAN	2.8172553127253135	0.9776473185044948	Q9C0B1
sp|Q9GZU7|CTDS1_HUMAN	4.763625510280865	2.327405292028	Q9GZU7
sp|Q9H0Q0|CYRIA_HUMAN	5.621194727881796	1.4126166333115735	Q9H0Q0
sp|Q9H4B7|TBB1_HUMAN	0.3367115399013682	3.600314131109205	Q9H4B7
sp|Q9H560|ANR19_HUMAN	24.743143256409795	2.4709169034008123	Q9H560
sp|Q9H5H4|ZN768_HUMAN	3.1652321427028616	3.280254171665768	Q9H5H4
sp|Q9H7R0|ZN442_HUMAN	4.212679083946937	0.5744185042672134	Q9H7R0
sp|Q9H9Q2|CSN7B_HUMAN	3.043738202657131	2.559056259681014	Q9H9Q2
sp|Q9HA47|UCK1_HUMAN	5.442927265855885	3.9952557760887903	Q9HA47
sp|Q9HBF4|ZFYV1_HUMAN	5.3943466570660235	2.649449821271934	Q9HBF4
sp|Q9HBT7|ZN287_HUMAN	2.8842130762455267	4.845234341706565	Q9HBT7
sp|Q9HCG1|ZN160_HUMAN	3.445490613382977	6.793175725369975	Q9HCG1
sp|Q9NPJ6|MED4_HUMAN	3.1710987604836167	1.3417319217582129	Q9NPJ6
sp|Q9NQL9|DMRT3_HUMAN	5.018714459562742	4.88690027484398	Q9NQL9
sp|Q9NRG7|D39U1_HUMAN	3.784435463156338	1.3905551346606422	Q9NRG7
sp|Q9NZM1|MYOF_HUMAN	3.704500506937639	7.301069324175224	Q9NZM1
sp|Q9P0L1|ZKSC7_HUMAN	3.6122382116957428	3.729597360093486	Q9P0L1
sp|Q9P255|ZN492_HUMAN	3.0292832388281257	6.531116558758758	Q9P255
sp|Q9P2E9|RRBP1_HUMAN	3.063345637383151	9.245352678688697	Q9P2E9
sp|Q9P2F9|ZN319_HUMAN	3.037685189371695	4.291307951626976	Q9P2F9
sp|Q9P2J8|ZN624_HUMAN	3.1312238461569963	4.929986082883836	Q9P2J8
sp|Q9UBB9|TFP11_HUMAN	0.3205720900712052	4.721727094618057	Q9UBB9
sp|Q9UEG4|ZN629_HUMAN	3.626529545247304	9.592825828668596	Q9UEG4
sp|Q9UEW8|STK39_HUMAN	3.065770152148766	2.20398178681152	Q9UEW8
sp|Q9UIS9|MBD1_HUMAN	4.025050200525926	3.9692146379500337	Q9UIS9
sp|Q9UJM8|HAOX1_HUMAN	5.318389878190559	2.64621453506914	Q9UJM8
sp|Q9UKK3|PARP4_HUMAN	3.277744789757905	4.466511953227373	Q9UKK3
sp|Q9UKK9|NUDT5_HUMAN	0.3569494633897417	7.647806140014396	Q9UKK9
sp|Q9UL46|PSME2_HUMAN	0.3589412589347996	7.946142330445605	Q9UL46
sp|Q9ULW0|TPX2_HUMAN	5.159099670355633	5.16874661767619	Q9ULW0
sp|Q9UNF1|MAGD2_HUMAN	8.227450669610175	4.616267455883902	Q9UNF1
sp|Q9UNY5|ZN232_HUMAN	3.1833538220088475	0.542674623097733	Q9UNY5
sp|Q9Y281|COF2_HUMAN	4.202668047465458	2.75458010258265	Q9Y281
sp|Q9Y2H8|ZN510_HUMAN	3.4937430541935535	0.6469880823601465	Q9Y2H8
sp|Q9Y2W2|WBP11_HUMAN	3.949636095002364	3.8187246952216585	Q9Y2W2
sp|Q9Y3Q0|NALD2_HUMAN	4.152015625106622	3.247733389297092	Q9Y3Q0
sp|Q9Y3Q8|T22D4_HUMAN	21.829515666444767	4.017500761253015	Q9Y3Q8
sp|Q9Y3T9|NOC2L_HUMAN	10.439444328381084	8.030851001116496	Q9Y3T9
sp|Q9Y473|ZN175_HUMAN	3.8487432089506513	1.770704923020462	Q9Y473
sp|Q9Y4Z0|LSM4_HUMAN	0.3710515772832602	2.646933341217846	Q9Y4Z0
sp|Q9Y566|SHAN1_HUMAN	3.6999923723812893	6.378111238766162	Q9Y566
sp|Q9Y5G0|PCDGH_HUMAN	3.0002046653757355	1.551903922383804	Q9Y5G0
sp|Q9Y5Z7|HCFC2_HUMAN	3.193958203523965	2.334592223828479	Q9Y5Z7
sp|Q9Y617|SERC_HUMAN	0.3408311385185121	20.13348426177002	Q9Y617

### Sheet: Pt(IV)-complex expression
List of differentially regulated proteins in cells treated with Pt(IV)-lonidamine complex 0.0625 μM
Protein	fold_change	-LOG10(fdr_BH)	Gene
sp|A0AVF1|IFT56_HUMAN	2.2823622739788414	0.6135533370300572	A0AVF1
sp|A2RU67|F234B_HUMAN	2.152323387927221	0.6922161416262704	A2RU67
sp|A4D1E9|GTPBA_HUMAN	3.05687038422791	1.146723545471065	A4D1E9
sp|A4D1U4|DEN11_HUMAN	2.1491524612382005	4.532741031156541	A4D1U4
sp|A6ND91|ASPDH_HUMAN	1.9458140152965955	1.0534700644289303	A6ND91
sp|A6NEC2|PSAL_HUMAN	3.099509724760621	1.85383180286777	A6NEC2
sp|A8MTY0|ZN724_HUMAN	1.9422112231767388	2.1000303614781046	A8MTY0
sp|A8MU46|SMTL1_HUMAN	2.4401625399823557	0.6259415699277623	A8MU46
sp|B2RPK0|HGB1A_HUMAN	0.370158884940904	1.8435317281216783	B2RPK0
sp|E9PAV3|NACAM_HUMAN	2.4808823055027465	2.1589154866326368	E9PAV3
sp|O00139|KIF2A_HUMAN	0.4487149759643966	1.0098490190986298	O00139
sp|O00159|MYO1C_HUMAN	2.278078240125857	3.697068467147744	O00159
sp|O00267|SPT5H_HUMAN	2.0496746957383043	2.1001720867121407	O00267
sp|O00566|MPP10_HUMAN	2.143829842621957	1.7393620638006213	O00566
sp|O00757|F16P2_HUMAN	1.952459875266127	0.9022919428921492	O00757
sp|O14641|DVL2_HUMAN	2.2976306868257526	0.8491767914456096	O14641
sp|O14683|P5I11_HUMAN	3.1064776602392494	0.7721571796432631	O14683
sp|O14709|ZN197_HUMAN	2.3212477997461396	1.6245945948440272	O14709
sp|O14964|HGS_HUMAN	2.2736690133136612	0.0980202984146563	O14964
sp|O15264|MK13_HUMAN	2.1798599557383773	1.3981512066866502	O15264
sp|O43301|HS12A_HUMAN	3.04089918918189	3.362047942099788	O43301
sp|O43525|KCNQ3_HUMAN	0.46105669324659987	4.013096012019643	O43525
sp|O43795|MYO1B_HUMAN	1.9296757650834306	0.8370776079842623	O43795
sp|O43809|CPSF5_HUMAN	2.185396244437985	2.113251467421218	O43809
sp|O60256|KPRB_HUMAN	2.8131512288630307	1.455458186199703	O60256
sp|O60330|PCDGC_HUMAN	2.645961952200812	0.8015581853239804	O60330
sp|O60547|GMDS_HUMAN	2.08790976739341	0.582979552465941	O60547
sp|O60701|UGDH_HUMAN	2.177988671903905	0.6220154579875228	O60701
sp|O60765|Z354A_HUMAN	3.0413325552544253	0.6284432622770034	O60765
sp|O60828|PQBP1_HUMAN	2.2679746895523776	0.2536801799367752	O60828
sp|O60907|TBL1X_HUMAN	1.9217782779192825	0.8181140164107932	O60907
sp|O75056|SDC3_HUMAN	3.8557524963326166	0.422179744145696	O75056
sp|O75131|CPNE3_HUMAN	1.8986777570355	0.4691866293119681	O75131
sp|O75340|PDCD6_HUMAN	0.43313121420935574	0.930063157670466	O75340
sp|O75436|VP26A_HUMAN	0.43678162043025864	2.327129387083883	O75436
sp|O75525|KHDR3_HUMAN	1.9291247942823266	0.5184899106065483	O75525
sp|O75688|PPM1B_HUMAN	2.118445606997116	0.4385521428866085	O75688
sp|O75901|RASF9_HUMAN	3.1740185953849167	1.6729331184456535	O75901
sp|O75940|SPF30_HUMAN	2.5870379646530126	0.4609859819063348	O75940
sp|O95302|FKBP9_HUMAN	2.075339419601876	1.0573592237052158	O95302
sp|O95678|K2C75_HUMAN	0.4576977836724739	1.902336509369435	O95678
sp|O95747|OXSR1_HUMAN	2.602534661829671	1.1566810544250632	O95747
sp|O95757|HS74L_HUMAN	2.863603080888357	6.911989756772168	O95757
sp|O95793|STAU1_HUMAN	2.0534071000294007	0.926156523897398	O95793
sp|P00325|ADH1B_HUMAN	2.048231976187481	2.9614224600149157	P00325
sp|P00352|AL1A1_HUMAN	1.8907141208584681	0.3796793234467133	P00352
sp|P02042|HBD_HUMAN	2.045491350475015	0.6156749568765796	P02042
sp|P02458|CO2A1_HUMAN	2.6109479317287136	3.3197714588766862	P02458
sp|P04264|K2C1_HUMAN	0.4469269928551361	6.054484927476007	P04264
sp|P05543|THBG_HUMAN	2.088779059472845	0.6072226800365654	P05543
sp|P05787|K2C8_HUMAN	0.45676643037272735	4.902659032592695	P05787
sp|P06732|KCRM_HUMAN	0.3980338488820516	0.6692376314791189	P06732
sp|P06756|ITAV_HUMAN	2.0790261466965156	1.9224915902435185	P06756
sp|P07205|PGK2_HUMAN	2.042311906871851	1.6869608700028116	P07205
sp|P08574|CY1_HUMAN	1.9075600192108848	0.7871990805392985	P08574
sp|P08708|RS17_HUMAN	2.4806070057685834	1.50312219991699	P08708
sp|P08779|K1C16_HUMAN	0.4345218629443728	2.585101847759093	P08779
sp|P09429|HMGB1_HUMAN	0.41312658524627277	0.9584458327479396	P09429
sp|P09467|F16P1_HUMAN	1.9124537134401345	0.1185934523184891	P09467
sp|P09525|ANXA4_HUMAN	1.8538545982559218	3.1107235824926174	P09525
sp|P09601|HMOX1_HUMAN	2.1354577835276998	3.606270321857007	P09601
sp|P0C7V9|ME15P_HUMAN	3.1372662409813943	1.3858041512242627	P0C7V9
sp|P11055|MYH3_HUMAN	1.8702907318721478	0.6909064360987971	P11055
sp|P12883|MYH7_HUMAN	2.645030636502393	3.07096212417834	P12883
sp|P13533|MYH6_HUMAN	1.8491718347954234	1.2820149405276846	P13533
sp|P13637|AT1A3_HUMAN	3.7097328927893956	2.4587293847067238	P13637
sp|P16234|PGFRA_HUMAN	2.236351678188065	1.6951580845623535	P16234
sp|P17096|HMGA1_HUMAN	1.9379419646558307	0.4306075407799956	P17096
sp|P17812|PYRG1_HUMAN	2.3465689540346912	0.7268101037635639	P17812
sp|P19367|HXK1_HUMAN	1.8876304381578344	1.019961317065122	P19367
sp|P20020|AT2B1_HUMAN	1.8900164442276313	3.1064633710048235	P20020
sp|P20648|ATP4A_HUMAN	2.6022581257996693	1.0894165493031474	P20648
sp|P21266|GSTM3_HUMAN	2.3342017757638587	1.1996133551884491	P21266
sp|P22570|ADRO_HUMAN	2.5741071229075208	14.31800227660428	P22570
sp|P23434|GCSH_HUMAN	0.32572035920750525	2.7119092189422465	P23434
sp|P23634|AT2B4_HUMAN	3.3934710644436206	7.364659072494026	P23634
sp|P25940|CO5A3_HUMAN	2.183879396309974	1.0931053733693843	P25940
sp|P29803|ODPAT_HUMAN	0.4548014129945298	1.8702663025574655	P29803
sp|P30520|PURA2_HUMAN	0.4612183525692291	3.362047942099788	P30520
sp|P30533|AMRP_HUMAN	2.474583582354862	0.4350818389663413	P30533
sp|P31323|KAP3_HUMAN	1.9349413840518475	0.8292003380709203	P31323
sp|P31327|CPSM_HUMAN	2.194518799646241	2.169303688890474	P31327
sp|P33240|CSTF2_HUMAN	1.9691665787942494	1.8814647807899705	P33240
sp|P35251|RFC1_HUMAN	1.923788173603317	1.21325062157635	P35251
sp|P35670|ATP7B_HUMAN	2.2500934386453144	2.5497926367740997	P35670
sp|P36871|PGM1_HUMAN	0.4738539210094543	1.801204475538773	P36871
sp|P37840|SYUA_HUMAN	2.058815619076146	0.66036741832969	P37840
sp|P41219|PERI_HUMAN	2.1162541248429223	4.626736133053956	P41219
sp|P46939|UTRN_HUMAN	2.93587373702448	8.398916039110754	P46939
sp|P47929|LEG7_HUMAN	2.5866537444804965	0.5192580629660359	P47929
sp|P48448|AL3B2_HUMAN	3.0578813341720155	2.061351682817937	P48448
sp|P48553|TPC10_HUMAN	3.8265779970503138	2.314943861593973	P48553
sp|P48637|GSHB_HUMAN	2.7879220012631687	3.862014761804096	P48637
sp|P48739|PIPNB_HUMAN	3.201098320388756	5.163912343563427	P48739
sp|P50552|VASP_HUMAN	3.8712867262172117	2.179139646760154	P50552
sp|P51532|SMCA4_HUMAN	1.9857284467175922	0.890860972773454	P51532
sp|P52434|RPAB3_HUMAN	1.9052312690309148	0.9949718826059222	P52434
sp|P52740|ZN132_HUMAN	7.460839389645568	1.810735672343472	P52740
sp|P52789|HXK2_HUMAN	2.195271029390307	1.244504387487016	P52789
sp|P52815|RM12_HUMAN	4.58572754447333	1.44111019569121	P52815
sp|P53370|NUDT6_HUMAN	2.192054486135727	0.9451433821208248	P53370
sp|P53618|COPB_HUMAN	2.278198012592541	0.6193098876596164	P53618
sp|P54725|RD23A_HUMAN	0.4682516668161466	0.903082541782794	P54725
sp|P54760|EPHB4_HUMAN	2.1196279714342006	1.0150073871943115	P54760
sp|P55769|NH2L1_HUMAN	0.4518347580939805	0.7721571796432631	P55769
sp|P58317|ZN121_HUMAN	2.4405304066034303	1.4437339299039706	P58317
sp|P60174|TPIS_HUMAN	0.4772801436534655	8.998559582314135	P60174
sp|P61221|ABCE1_HUMAN	2.052712998584866	1.0115695163944962	P61221
sp|P61457|PHS_HUMAN	0.42740962192697135	0.558333486047865	P61457
sp|P63267|ACTH_HUMAN	0.44867892522866587	4.266694378125642	P63267
sp|P68133|ACTS_HUMAN	0.4100652304226105	3.6511478679029072	P68133
sp|P68871|HBB_HUMAN	2.219397611127196	0.6156749568765796	P68871
sp|P78357|CNTP1_HUMAN	3.4057220953394074	7.057777536869894	P78357
sp|P84074|HPCA_HUMAN	17.81936375276062	6.515806342619111	P84074
sp|P86790|CCZ1B_HUMAN;sp|P86791|CCZ1_HUMAN	2.1794173258663454	1.841628634757503	P86790
sp|Q00005|2ABB_HUMAN	2.470153808596664	1.4774538332384928	Q00005
sp|Q00526|CDK3_HUMAN	0.4551384837774387	2.4298211617450702	Q00526
sp|Q00796|DHSO_HUMAN	3.0766246890534754	0.4605431940616844	Q00796
sp|Q01469|FABP5_HUMAN	2.8288240130173383	0.82816709461003	Q01469
sp|Q01851|PO4F1_HUMAN	3.7284902565467926	1.6809847873160615	Q01851
sp|Q02539|H11_HUMAN	0.47464682049461876	0.7332642194852463	Q02539
sp|Q07092|COGA1_HUMAN	2.090939309051779	1.34582429576867	Q07092
sp|Q07157|ZO1_HUMAN	1.8530127055462673	2.282346530812525	Q07157
sp|Q07866|KLC1_HUMAN	0.3912372926034284	1.4335335096291313	Q07866
sp|Q08E93|F27E3_HUMAN	7.3588867583086905	1.2103649364756257	Q08E93
sp|Q0VDF9|HSP7E_HUMAN	3.095943572345261	0.7701620493131687	Q0VDF9
sp|Q0VF49|K2012_HUMAN	2.080282649839707	0.5814149777232276	Q0VF49
sp|Q12800|TFCP2_HUMAN	2.1923270148045146	1.098501468784756	Q12800
sp|Q12873|CHD3_HUMAN	2.6282140643945655	3.253533698221399	Q12873
sp|Q12979|ABR_HUMAN	2.3658515181277027	0.5969804079113115	Q12979
sp|Q13393|PLD1_HUMAN	2.0817114834429473	1.4636289622977945	Q13393
sp|Q13405|RM49_HUMAN	2.1943484945131995	0.8854334134014221	Q13405
sp|Q13428|TCOF_HUMAN	3.0841495890564357	3.080695654069409	Q13428
sp|Q13554|KCC2B_HUMAN	1.8601189422659277	0.5022263517285204	Q13554
sp|Q13576|IQGA2_HUMAN	2.6218913204379812	1.6118695219809849	Q13576
sp|Q13617|CUL2_HUMAN	1.8477414405738215	3.023288189867472	Q13617
sp|Q13619|CUL4A_HUMAN	2.246620384088714	2.131286051932483	Q13619
sp|Q13733|AT1A4_HUMAN	1.874795540980734	0.2440528014592047	Q13733
sp|Q14141|SEPT6_HUMAN	2.427834475502048	0.4269211216514588	Q14141
sp|Q14151|SAFB2_HUMAN	2.7788590876678616	3.895882185661293	Q14151
sp|Q14194|DPYL1_HUMAN	2.58684436711061	0.6371412245101431	Q14194
sp|Q14586|ZN267_HUMAN	2.6398438864830838	1.7211600042815207	Q14586
sp|Q14671|PUM1_HUMAN	3.1037783791867057	4.160987190770835	Q14671
sp|Q14CN4|K2C72_HUMAN	3.079962658015905	2.417032427722208	Q14CN4
sp|Q14D04|MELT_HUMAN	2.0414230989844104	0.7493972062454858	Q14D04
sp|Q15024|EXOS7_HUMAN	1.9992571246991715	0.8787449997511613	Q15024
sp|Q15056|IF4H_HUMAN	1.8962401226423995	0.0703664571388331	Q15056
sp|Q15075|EEA1_HUMAN	4.006468995785223	7.823772263393533	Q15075
sp|Q15417|CNN3_HUMAN	0.4617144038811454	1.3069435073374849	Q15417
sp|Q15785|TOM34_HUMAN	4.385512362151741	4.290767645655933	Q15785
sp|Q15835|GRK1_HUMAN	1.8407192658186238	0.3765746873244905	Q15835
sp|Q15935|ZNF77_HUMAN	1.9079003761820832	0.9673286388666896	Q15935
sp|Q16352|AINX_HUMAN	2.3469153598248136	2.96246482714866	Q16352
sp|Q16537|2A5E_HUMAN	5.60435516368322	2.7925206906490856	Q16537
sp|Q16674|MIA_HUMAN	5.911847097126947	0.7756352472076005	Q16674
sp|Q16720|AT2B3_HUMAN	2.6334937406907653	1.8252027895396703	Q16720
sp|Q3L8U1|CHD9_HUMAN	1.9169109691745303	0.2918053576277306	Q3L8U1
sp|Q49A92|CH034_HUMAN	2.119564824971904	0.4174529260142119	Q49A92
sp|Q4V348|Z658B_HUMAN	2.8065324742400466	1.8704795883307908	Q4V348
sp|Q4VC44|FWCH1_HUMAN	2.3024357242018	0.2485231673129241	Q4VC44
sp|Q53FA7|QORX_HUMAN	3.2519290000218546	7.554545723079308	Q53FA7
sp|Q53GQ0|DHB12_HUMAN	2.1550431117223634	1.8932510768977235	Q53GQ0
sp|Q562R1|ACTBL_HUMAN	0.4467094299475998	1.7469852713820924	Q562R1
sp|Q567U6|CCD93_HUMAN	2.174094534376742	2.045559015096278	Q567U6
sp|Q58FF8|H90B2_HUMAN	6.952246972564977	2.0185861779149774	Q58FF8
sp|Q5JQF7|CF100_HUMAN	0.41870826063679384	1.7270760885829628	Q5JQF7
sp|Q5T8D3|ACBD5_HUMAN	2.0528903249769286	0.407578755850319	Q5T8D3
sp|Q5T9S5|CCD18_HUMAN	2.337402357112074	2.296833526968413	Q5T9S5
sp|Q66LE6|2ABD_HUMAN	0.4456035305603128	2.5066366296085505	Q66LE6
sp|Q6FI81|CPIN1_HUMAN	2.037006865332179	1.1667016315009415	Q6FI81
sp|Q6IBS0|TWF2_HUMAN	1.8988885352881393	0.6285898098143511	Q6IBS0
sp|Q6P1L5|F117B_HUMAN	1.9504930752694978	1.6771043973242017	Q6P1L5
sp|Q6PDB4|ZN880_HUMAN	2.101688127058685	0.2270194935506789	Q6PDB4
sp|Q6ZMW2|ZN782_HUMAN	3.608209304593203	1.570004001952199	Q6ZMW2
sp|Q6ZN19|ZN841_HUMAN	2.183103770413607	0.3532196144219494	Q6ZN19
sp|Q7L8J4|3BP5L_HUMAN	2.260031319008494	0.0779798998547021	Q7L8J4
sp|Q7LBC6|KDM3B_HUMAN	2.0477202533243286	2.1585532641638205	Q7LBC6
sp|Q7RTV0|PHF5A_HUMAN	0.22935111315606724	2.314473398116472	Q7RTV0
sp|Q7Z3J3|RGPD4_HUMAN	2.3451378394628395	3.79455247943513	Q7Z3J3
sp|Q7Z3Y7|K1C28_HUMAN	0.4780063863849239	1.5173928095570874	Q7Z3Y7
sp|Q7Z5J1|DHI1L_HUMAN	0.4201901160408768	1.26041473425812	Q7Z5J1
sp|Q7Z7A1|CNTRL_HUMAN	2.1426952412292035	1.2999052012252112	Q7Z7A1
sp|Q8IVW6|ARI3B_HUMAN	2.8424205411649064	0.4306162076134194	Q8IVW6
sp|Q8IWJ2|GCC2_HUMAN	2.242701128415488	5.664917854798917	Q8IWJ2
sp|Q8IWY8|ZSC29_HUMAN	16.339631450542466	4.009967674084461	Q8IWY8
sp|Q8IYP2|PRS58_HUMAN	3.395136722293441	0.9700066524804186	Q8IYP2
sp|Q8IZL8|PELP1_HUMAN	1.843565817833461	1.7021065073242476	Q8IZL8
sp|Q8N2R0|OSR2_HUMAN	0.4638219045788537	0.37015180271905	Q8N2R0
sp|Q8N3J9|ZN664_HUMAN	2.197635319590006	2.062856277735512	Q8N3J9
sp|Q8N5Q1|GAR5B_HUMAN	1.9556320605889297	2.1900421543671134	Q8N5Q1
sp|Q8NBP0|TTC13_HUMAN	2.240585284375828	1.092101601403755	Q8NBP0
sp|Q8ND30|LIPB2_HUMAN	2.1672505569874585	0.926156523897398	Q8ND30
sp|Q8NDX2|VGLU3_HUMAN	0.4274601169731699	6.354731090318384	Q8NDX2
sp|Q8NFQ8|TOIP2_HUMAN	1.94782318614458	3.45539357351169	Q8NFQ8
sp|Q8NFU3|TSTD1_HUMAN	4.125244115458163	0.8261893334661663	Q8NFU3
sp|Q8NH92|OR1S1_HUMAN	2.119217307388178	0.3659329558440522	Q8NH92
sp|Q8NHH9|ATLA2_HUMAN	2.593817835079765	0.3452906094471648	Q8NHH9
sp|Q8TA94|ZN563_HUMAN	2.242414137625857	1.533527214325309	Q8TA94
sp|Q8TAT6|NPL4_HUMAN	1.9296728623353339	1.0849170588853283	Q8TAT6
sp|Q8TAX0|OSR1_HUMAN	3.7540785176563642	0.6072226800365654	Q8TAX0
sp|Q8TB72|PUM2_HUMAN	3.275489433643505	0.7013159617380432	Q8TB72
sp|Q8TBC4|UBA3_HUMAN	5.799203163188518	0.624618909878408	Q8TBC4
sp|Q8TD26|CHD6_HUMAN	2.078729492082649	2.627649537273272	Q8TD26
sp|Q8TEX9|IPO4_HUMAN	2.380546562091366	1.134092030595976	Q8TEX9
sp|Q8TF32|ZN431_HUMAN	1.9110274864262784	3.654635541006608	Q8TF32
sp|Q8TF47|ZFP90_HUMAN	3.5161192110650856	0.418128096872804	Q8TF47
sp|Q8WUD1|RAB2B_HUMAN	0.44475208394206284	4.250391625334467	Q8WUD1
sp|Q92466|DDB2_HUMAN	2.0435348313340795	0.97902882609879	Q92466
sp|Q92552|RT27_HUMAN	2.3838348143506236	1.0485028282408162	Q92552
sp|Q92600|CNOT9_HUMAN	2.596099280637771	0.4693605798038299	Q92600
sp|Q92917|GPKOW_HUMAN	1.8473191365256418	0.5023712054585258	Q92917
sp|Q92995|UBP13_HUMAN	4.515350606079718	6.148681893411638	Q92995
sp|Q92997|DVL3_HUMAN	2.031930348367244	0.8327072984459369	Q92997
sp|Q969X5|ERGI1_HUMAN	4.042782577579445	1.386871058409916	Q969X5
sp|Q96BP3|PPWD1_HUMAN	1.8725066890458013	1.4923192305253004	Q96BP3
sp|Q96I99|SUCB2_HUMAN	3.4589566844457282	3.540412621643313	Q96I99
sp|Q96J01|THOC3_HUMAN	1.9627824968164294	1.2844394957499938	Q96J01
sp|Q96JB1|DYH8_HUMAN	1.9439369757274072	2.8174216788705566	Q96JB1
sp|Q96JG9|ZN469_HUMAN	2.04200089380689	3.902781704642219	Q96JG9
sp|Q96KR4|LMLN_HUMAN	2.3783038604528355	0.8729806079883258	Q96KR4
sp|Q96M91|CFA53_HUMAN	2.7344547163120745	0.6281874792824206	Q96M91
sp|Q96NJ3|ZN285_HUMAN	4.395394163468719	1.297305103696282	Q96NJ3
sp|Q96PU4|UHRF2_HUMAN	2.382503768301655	1.2762599308737097	Q96PU4
sp|Q99470|SDF2_HUMAN	2.604241550658448	0.8451865797601474	Q99470
sp|Q99627|CSN8_HUMAN	2.1973375330849176	4.491550012968906	Q99627
sp|Q99755|PI51A_HUMAN	2.4954737300465486	2.751708348873164	Q99755
sp|Q99962|SH3G2_HUMAN	2.66087391581021	1.2295496307022038	Q99962
sp|Q99986|VRK1_HUMAN	2.5024277648901307	0.4166133116163815	Q99986
sp|Q9BR76|COR1B_HUMAN	2.1892754125196645	1.151701432751307	Q9BR76
sp|Q9BRH9|ZN251_HUMAN	0.43825676330276997	5.142175733082928	Q9BRH9
sp|Q9BRR6|ADPGK_HUMAN	2.902798536821072	1.0898508300409495	Q9BRR6
sp|Q9BS34|ZN670_HUMAN	1.8568084240741807	0.2126909102530036	Q9BS34
sp|Q9BT78|CSN4_HUMAN	2.3652023449879636	1.5385475294513251	Q9BT78
sp|Q9BUP0|EFHD1_HUMAN	1.9013844300850193	0.4264225066988409	Q9BUP0
sp|Q9BUY5|ZN426_HUMAN	2.1696676820668697	1.6174229493204215	Q9BUY5
sp|Q9BVK6|TMED9_HUMAN	0.4408138977004549	1.6387776903893687	Q9BVK6
sp|Q9BY31|ZN717_HUMAN	2.6642207672695513	1.737328326424984	Q9BY31
sp|Q9BYD3|RM04_HUMAN	2.2842778844238434	0.5888486548044018	Q9BYD3
sp|Q9BYJ9|YTHD1_HUMAN	2.1148885653450638	0.5713942395551626	Q9BYJ9
sp|Q9BZE4|GTPB4_HUMAN	1.918286785891542	0.8751490808955349	Q9BZE4
sp|Q9BZK3|NACP4_HUMAN	0.31774018003340354	1.1738674344436246	Q9BZK3
sp|Q9C0F1|CEP44_HUMAN	4.826840541525302	2.6696129604053747	Q9C0F1
sp|Q9GZL7|WDR12_HUMAN	1.8445235098497952	2.5871247663933907	Q9GZL7
sp|Q9GZU7|CTDS1_HUMAN	3.492145523856598	0.9291136222623532	Q9GZU7
sp|Q9H0R4|HDHD2_HUMAN	3.3797700837703886	2.772476831183391	Q9H0R4
sp|Q9H251|CAD23_HUMAN	3.108820874389379	4.884961655472436	Q9H251
sp|Q9H2W6|RM46_HUMAN	3.228366311061585	0.6133616745546757	Q9H2W6
sp|Q9H3P2|NELFA_HUMAN	1.8953050700799363	1.3804686932788224	Q9H3P2
sp|Q9H4E7|DEFI6_HUMAN	2.364781993804035	2.3042017745417387	Q9H4E7
sp|Q9H560|ANR19_HUMAN	1.987265282515868	0.1000052071395073	Q9H560
sp|Q9H582|ZN644_HUMAN	2.7139448458194284	0.6851471162508654	Q9H582
sp|Q9H5N1|RABE2_HUMAN	1.949858461236759	0.2933653534346866	Q9H5N1
sp|Q9H857|NT5D2_HUMAN	2.304907483436	0.8083486747918975	Q9H857
sp|Q9H8L6|MMRN2_HUMAN	3.058519673234827	3.160443830014329	Q9H8L6
sp|Q9HCM9|TRI39_HUMAN	1.9570248117059827	0.0871116088657384	Q9HCM9
sp|Q9NPA0|EMC7_HUMAN	1.862220715443965	0.6397888687613132	Q9NPA0
sp|Q9NQ55|SSF1_HUMAN	3.013809556170738	1.8661351484895208	Q9NQ55
sp|Q9NQL9|DMRT3_HUMAN	2.0943415461052832	0.1327506564887467	Q9NQL9
sp|Q9NRF8|PYRG2_HUMAN	2.42448188998076	1.3016428578227923	Q9NRF8
sp|Q9NSI2|SLX9_HUMAN	2.4269653285989654	0.2555463296304177	Q9NSI2
sp|Q9NSK7|CS012_HUMAN	1.9837807380605155	0.1599153213725402	Q9NSK7
sp|Q9NUP9|LIN7C_HUMAN	2.0050623799459655	0.8338272099273294	Q9NUP9
sp|Q9NX24|NHP2_HUMAN	2.034223893425777	1.6050876653167307	Q9NX24
sp|Q9NX58|LYAR_HUMAN	2.6803994562946816	1.3858041512242627	Q9NX58
sp|Q9NX63|MIC19_HUMAN	2.2797879394494713	0.9353206977515798	Q9NX63
sp|Q9NYC9|DYH9_HUMAN	2.2583507377817247	5.89915416568658	Q9NYC9
sp|Q9NYF8|BCLF1_HUMAN	2.224159235028199	1.5031296705786288	Q9NYF8
sp|Q9NYV4|CDK12_HUMAN	2.1980065411658867	0.7104974245230479	Q9NYV4
sp|Q9NZN4|EHD2_HUMAN	2.324124582493082	1.9224915902435185	Q9NZN4
sp|Q9NZW5|PALS2_HUMAN	2.4226866158028555	3.0548905787242693	Q9NZW5
sp|Q9P015|RM15_HUMAN	2.30195228417269	1.3027333594445754	Q9P015
sp|Q9P016|THYN1_HUMAN	2.2221129264685033	0.2755884667843232	Q9P016
sp|Q9P035|HACD3_HUMAN	0.4695616531002551	1.69897820080722	Q9P035
sp|Q9P2Y5|UVRAG_HUMAN	2.0585688867081213	1.0004059371380136	Q9P2Y5
sp|Q9UG63|ABCF2_HUMAN	5.852343406289772	6.901813915604764	Q9UG63
sp|Q9UII2|ATIF1_HUMAN	2.1759121571289204	1.0161937460901929	Q9UII2
sp|Q9UK10|ZN225_HUMAN	2.999139970954383	0.494537041082024	Q9UK10
sp|Q9UK58|CCNL1_HUMAN	2.6941445647422757	0.609820396942985	Q9UK58
sp|Q9UKD2|MRT4_HUMAN	2.891354659524217	0.6782234947042328	Q9UKD2
sp|Q9UKX2|MYH2_HUMAN	2.272639391952082	1.0525663134663532	Q9UKX2
sp|Q9UKX3|MYH13_HUMAN	2.8639778635637985	2.60643413632443	Q9UKX3
sp|Q9ULM2|ZN490_HUMAN	2.1679741574051223	1.3851005606790157	Q9ULM2
sp|Q9UN71|PCDGG_HUMAN	3.890916358738332	0.4435261321787411	Q9UN71
sp|Q9UNY5|ZN232_HUMAN	2.799369351225001	0.7963099504679922	Q9UNY5
sp|Q9UNZ2|NSF1C_HUMAN	2.3719170182807128	5.535905994646652	Q9UNZ2
sp|Q9UPQ7|PZRN3_HUMAN	2.0543948744976706	1.16817108339752	Q9UPQ7
sp|Q9UPY6|WASF3_HUMAN	2.2423102301393527	0.4623583494569939	Q9UPY6
sp|Q9UPY8|MARE3_HUMAN	2.199431005199158	0.5688256497187881	Q9UPY8
sp|Q9UQ35|SRRM2_HUMAN	2.38351321422721	7.7071152971443455	Q9UQ35
sp|Q9UQG0|POK11_HUMAN	1.891409793052848	0.998440916865956	Q9UQG0
sp|Q9Y247|FA50B_HUMAN	4.138779194846006	1.2293318092441263	Q9Y247
sp|Q9Y251|HPSE_HUMAN	2.6659596817852496	3.531760456331153	Q9Y251
sp|Q9Y281|COF2_HUMAN	3.123047964632577	1.6271528401478228	Q9Y281
sp|Q9Y295|DRG1_HUMAN	2.4933456469211297	2.6943828488454047	Q9Y295
sp|Q9Y2D9|ZN652_HUMAN	2.059989979473586	1.4523934098465952	Q9Y2D9
sp|Q9Y2L1|RRP44_HUMAN	1.9224441446856906	1.6809847873160615	Q9Y2L1
sp|Q9Y2Q9|RT28_HUMAN	2.2852285902425318	0.2440528014592047	Q9Y2Q9
sp|Q9Y2R9|RT07_HUMAN	2.064772092871988	2.8522277678321823	Q9Y2R9
sp|Q9Y2T4|2ABG_HUMAN	2.416017214592654	1.054331139093149	Q9Y2T4
sp|Q9Y2Z0|SGT1_HUMAN	1.9504696105005008	1.0770579247674827	Q9Y2Z0
sp|Q9Y2Z4|SYYM_HUMAN	2.3195815786114973	2.7653391306852813	Q9Y2Z4
sp|Q9Y320|TMX2_HUMAN	3.2405435369388123	1.9703809710082751	Q9Y320
sp|Q9Y371|SHLB1_HUMAN	2.2005374469136285	0.6933676262588134	Q9Y371
sp|Q9Y3C1|NOP16_HUMAN	2.7114456442909587	0.5023712054585258	Q9Y3C1
sp|Q9Y3D0|CIA2B_HUMAN	0.45183957042932926	0.7535865703146452	Q9Y3D0
sp|Q9Y3F4|STRAP_HUMAN	2.0848993489177325	1.026878995415051	Q9Y3F4
sp|Q9Y4C8|RBM19_HUMAN	4.08495161866595	7.891902395332901	Q9Y4C8
sp|Q9Y4F5|C170B_HUMAN	2.1562075230598756	0.7870509714586763	Q9Y4F5
sp|Q9Y536|PAL4A_HUMAN	1.9541912779277624	0.2208551641454973	Q9Y536
sp|Q9Y566|SHAN1_HUMAN	1.8798605885363895	0.3385099459104753	Q9Y566
sp|Q9Y570|PPME1_HUMAN	1.9464825006151725	4.923024964601857	Q9Y570
sp|Q9Y5A6|ZSC21_HUMAN	1.9386608779697188	0.5023712054585258	Q9Y5A6
sp|Q9Y5E5|PCDB4_HUMAN	4.477869681018702	6.006734365422179	Q9Y5E5
sp|Q9Y5F0|PCDBD_HUMAN	2.142368426624485	1.2177250963670088	Q9Y5F0
sp|Q9Y5F6|PCDGM_HUMAN	1.8915123302187344	0.1947093636775049	Q9Y5F6
sp|Q9Y5F7|PCDGL_HUMAN	2.8877631436711666	0.0668829039672461	Q9Y5F7
sp|Q9Y5G3|PCDGD_HUMAN	2.1523188630982046	0.7081027901713228	Q9Y5G3
sp|Q9Y5G5|PCDG8_HUMAN	4.196994522119371	0.7081027901713228	Q9Y5G5
sp|Q9Y5G8|PCDG5_HUMAN	2.6750172244276325	0.2328001841579342	Q9Y5G8
sp|Q9Y5H3|PCDGA_HUMAN	2.054049161642379	0.3187186864813496	Q9Y5H3
sp|Q9Y5H4|PCDG1_HUMAN	3.929143215944064	0.5069703338239396	Q9Y5H4
sp|Q9Y623|MYH4_HUMAN	2.251893966061023	0.9109395060158848	Q9Y623
sp|Q9Y676|RT18B_HUMAN	0.4471642141856131	2.84256970425438	Q9Y676
sp|Q9Y678|COPG1_HUMAN	2.245400832786528	0.8871079030758673	Q9Y678
sp|Q9Y6E2|5MP1_HUMAN	2.1786030686609736	1.8031551690185097	Q9Y6E2
sp|Q9Y6H1|CHCH2_HUMAN	0.43388362706187455	1.183615375730197	Q9Y6H1

### Sheet: 8-azaguanine TPP
			List of TPP targets for 8-Azaguanine
Protein	∆T
CAN1_HUMAN	-9.20643
HNRC3_HUMAN	-7.16817
HNRC4_HUMAN	-7.16817
HNRC1_HUMAN	-6.9535
WDR41_HUMAN	-5.34763
RM04_HUMAN	-4.67725
CLU_HUMAN	7.69808
PPM1B_HUMAN	7.82383
P4HA1_HUMAN	7.84248
OTU1_HUMAN	7.99382
RT27_HUMAN	8.41148
GOPC_HUMAN	8.44486
GELS_HUMAN	8.45888
TRM6_HUMAN	9.01217
KRT84_HUMAN	9.09656
EIF3A_HUMAN	10.1785
CLH1_HUMAN	10.3075
PDC6I_HUMAN	11.2904
PLAP_HUMAN	11.9052
EFGM_HUMAN	12.3155
LPPRC_HUMAN	15.0446
RPAC1_HUMAN	16.9173

### Sheet: Pt(IV)-complex TPP
			List of TPP targets for Pt(IV)-lonidamine complex
Protein	∆T
ODPB_HUMAN	-7.99209
AMOL2_HUMAN	-6.42652
P3H1_HUMAN	5.665
A16A1_HUMAN	5.88759
PLOD1_HUMAN	7.2416
HXK2_HUMAN	7.49752
PFKAM_HUMAN	7.7523
PYR1_HUMAN	8.24002
SYEP_HUMAN	10.4765
SAHH3_HUMAN	10.7402
ZFP62_HUMAN	11.2775
DYH8_HUMAN	12.0307
SYFB_HUMAN	12.7502
HXK1_HUMAN	14.0875
STAR9_HUMAN	14.8759
